# Timing of treatment shapes the path to androgen receptor signaling inhibitor resistance in prostate cancer

**DOI:** 10.1101/2024.03.18.585532

**Authors:** Eugine Lee, Zeda Zhang, Chi-Chao Chen, Danielle Choi, Aura C. Agudelo Rivera, Eliot Linton, Yu-jui Ho, Jillian Love, Justin LaClair, John Wongvipat, Charles L. Sawyers

**Affiliations:** Human Oncology and Pathogenesis Program, Memorial Sloan Kettering Cancer Center, New York, NY, USA; Cancer Biology and Genetics Program, Memorial Sloan Kettering Cancer Center, New York, NY, USA; Howard Hughes Medical Institute, Chevy Chase, Maryland, USA

## Abstract

There is optimism that cancer drug resistance can be addressed through appropriate combination therapy, but success requires understanding the growing complexity of resistance mechanisms, including the evolution and population dynamics of drug-sensitive and drug-resistant clones over time. Using DNA barcoding to trace individual prostate tumor cells *in vivo*, we find that the evolutionary path to acquired resistance to androgen receptor signaling inhibition (ARSI) is dependent on the timing of treatment. In established tumors, resistance occurs through polyclonal adaptation of drug-sensitive clones, despite the presence of rare subclones with known, pre-existing ARSI resistance. Conversely, in an experimental setting designed to mimic minimal residual disease, resistance occurs through outgrowth of pre-existing resistant clones and <u>not</u> by adaptation. Despite these different evolutionary paths, the underlying mechanisms responsible for resistance are shared across the two evolutionary paths. Furthermore, mixing experiments reveal that the evolutionary path to adaptive resistance requires cooperativity between subclones. Thus, despite the presence of pre-existing ARSI-resistant subclones, acquired resistance in established tumors occurs primarily through cooperative, polyclonal adaptation of drug-sensitive cells. This tumor ecosystem model of resistance has new implications for developing effective combination therapy.
