## Supplementary table 4 for "Timing of treatment shapes the path to androgen receptor signaling inhibitor resistance in prostate cancer"

### Sheet: Hiseq primer
WS PCR Forward Primer	AATGATACGGCGACCACCGAGATCTACACTCTTTCCCTACACGACGCTCTTCCGATCTACTGACTGCAGTCTGAGTCTGACAG
WS_Rev_Index_001	CAAGCAGAAGACGGCATACGAGATACGATCGTGAGTGACTGGAGTTCAGACGTGTGCTCTTCCGATCTCTAGCACTAGCATAGAGTGCGTAGCT
WS_Rev_Index_002	CAAGCAGAAGACGGCATACGAGATCTAGATCGTGGTGACTGGAGTTCAGACGTGTGCTCTTCCGATCTCTAGCACTAGCATAGAGTGCGTAGCT
WS_Rev_Index_003	CAAGCAGAAGACGGCATACGAGATGACTCGATCAGTGACTGGAGTTCAGACGTGTGCTCTTCCGATCTCTAGCACTAGCATAGAGTGCGTAGCT
WS_Rev_Index_004	CAAGCAGAAGACGGCATACGAGATTGACTAGCTCGTGACTGGAGTTCAGACGTGTGCTCTTCCGATCTCTAGCACTAGCATAGAGTGCGTAGCT
WS_Rev_Index_005	CAAGCAGAAGACGGCATACGAGATATGCTCAGCAGTGACTGGAGTTCAGACGTGTGCTCTTCCGATCTCTAGCACTAGCATAGAGTGCGTAGCT
WS_Rev_Index_006	CAAGCAGAAGACGGCATACGAGATCGATCTGCATGTGACTGGAGTTCAGACGTGTGCTCTTCCGATCTCTAGCACTAGCATAGAGTGCGTAGCT
WS_Rev_Index_007	CAAGCAGAAGACGGCATACGAGATGATAGCTGACGTGACTGGAGTTCAGACGTGTGCTCTTCCGATCTCTAGCACTAGCATAGAGTGCGTAGCT
WS_Rev_Index_008	CAAGCAGAAGACGGCATACGAGATTCAGCTACGTGTGACTGGAGTTCAGACGTGTGCTCTTCCGATCTCTAGCACTAGCATAGAGTGCGTAGCT
WS_Rev_Index_009	CAAGCAGAAGACGGCATACGAGATAGTACGCATGGTGACTGGAGTTCAGACGTGTGCTCTTCCGATCTCTAGCACTAGCATAGAGTGCGTAGCT
WS_Rev_Index_010	CAAGCAGAAGACGGCATACGAGATCACGTCGATAGTGACTGGAGTTCAGACGTGTGCTCTTCCGATCTCTAGCACTAGCATAGAGTGCGTAGCT
WS_Rev_Index_011	CAAGCAGAAGACGGCATACGAGATGTATCACGACGTGACTGGAGTTCAGACGTGTGCTCTTCCGATCTCTAGCACTAGCATAGAGTGCGTAGCT
WS_Rev_Index_012	CAAGCAGAAGACGGCATACGAGATTCGCAGTACTGTGACTGGAGTTCAGACGTGTGCTCTTCCGATCTCTAGCACTAGCATAGAGTGCGTAGCT
WS_Rev_Index_013	CAAGCAGAAGACGGCATACGAGATAGCGTCTGATGTGACTGGAGTTCAGACGTGTGCTCTTCCGATCTCTAGCACTAGCATAGAGTGCGTAGCT
WS_Rev_Index_014	CAAGCAGAAGACGGCATACGAGATCAGCATGTCTGTGACTGGAGTTCAGACGTGTGCTCTTCCGATCTCTAGCACTAGCATAGAGTGCGTAGCT
WS_Rev_Index_015	CAAGCAGAAGACGGCATACGAGATGTACTCATCGGTGACTGGAGTTCAGACGTGTGCTCTTCCGATCTCTAGCACTAGCATAGAGTGCGTAGCT
WS_Rev_Index_016	CAAGCAGAAGACGGCATACGAGATTCTGCAGCTAGTGACTGGAGTTCAGACGTGTGCTCTTCCGATCTCTAGCACTAGCATAGAGTGCGTAGCT
WS_Rev_Index_017	CAAGCAGAAGACGGCATACGAGATACTGTACTCGGTGACTGGAGTTCAGACGTGTGCTCTTCCGATCTCTAGCACTAGCATAGAGTGCGTAGCT
WS_Rev_Index_018	CAAGCAGAAGACGGCATACGAGATCGACAGCTATGTGACTGGAGTTCAGACGTGTGCTCTTCCGATCTCTAGCACTAGCATAGAGTGCGTAGCT
WS_Rev_Index_019	CAAGCAGAAGACGGCATACGAGATGTCATGCGTAGTGACTGGAGTTCAGACGTGTGCTCTTCCGATCTCTAGCACTAGCATAGAGTGCGTAGCT
WS_Rev_Index_020	CAAGCAGAAGACGGCATACGAGATTAGTCGCATGGTGACTGGAGTTCAGACGTGTGCTCTTCCGATCTCTAGCACTAGCATAGAGTGCGTAGCT
WS_Rev_Index_021	CAAGCAGAAGACGGCATACGAGATATCGATGACGGTGACTGGAGTTCAGACGTGTGCTCTTCCGATCTCTAGCACTAGCATAGAGTGCGTAGCT
WS_Rev_Index_022	CAAGCAGAAGACGGCATACGAGATCGATAGTCGTGTGACTGGAGTTCAGACGTGTGCTCTTCCGATCTCTAGCACTAGCATAGAGTGCGTAGCT
WS_Rev_Index_023	CAAGCAGAAGACGGCATACGAGATGAGCTGTATCGTGACTGGAGTTCAGACGTGTGCTCTTCCGATCTCTAGCACTAGCATAGAGTGCGTAGCT
WS_Rev_Index_024	CAAGCAGAAGACGGCATACGAGATTCTGATCGCAGTGACTGGAGTTCAGACGTGTGCTCTTCCGATCTCTAGCACTAGCATAGAGTGCGTAGCT
WS_Rev_Index_025	CAAGCAGAAGACGGCATACGAGATAGCATCGTCTGTGACTGGAGTTCAGACGTGTGCTCTTCCGATCTCTAGCACTAGCATAGAGTGCGTAGCT
WS_Rev_Index_026	CAAGCAGAAGACGGCATACGAGATCTACGTCTAGGTGACTGGAGTTCAGACGTGTGCTCTTCCGATCTCTAGCACTAGCATAGAGTGCGTAGCT
WS_Rev_Index_027	CAAGCAGAAGACGGCATACGAGATGCTAGATGCTGTGACTGGAGTTCAGACGTGTGCTCTTCCGATCTCTAGCACTAGCATAGAGTGCGTAGCT
WS_Rev_Index_028	CAAGCAGAAGACGGCATACGAGATTCGAGTGCATGTGACTGGAGTTCAGACGTGTGCTCTTCCGATCTCTAGCACTAGCATAGAGTGCGTAGCT
WS_Rev_Index_029	CAAGCAGAAGACGGCATACGAGATACGCTGACATGTGACTGGAGTTCAGACGTGTGCTCTTCCGATCTCTAGCACTAGCATAGAGTGCGTAGCT
WS_Rev_Index_030	CAAGCAGAAGACGGCATACGAGATCATACAGTGCGTGACTGGAGTTCAGACGTGTGCTCTTCCGATCTCTAGCACTAGCATAGAGTGCGTAGCT
WS_Rev_Index_031	CAAGCAGAAGACGGCATACGAGATGAGCACTAGTGTGACTGGAGTTCAGACGTGTGCTCTTCCGATCTCTAGCACTAGCATAGAGTGCGTAGCT
WS_Rev_Index_032	CAAGCAGAAGACGGCATACGAGATTGCATGTAGCGTGACTGGAGTTCAGACGTGTGCTCTTCCGATCTCTAGCACTAGCATAGAGTGCGTAGCT
WS_Rev_Index_033	CAAGCAGAAGACGGCATACGAGATAGTGATCGACGTGACTGGAGTTCAGACGTGTGCTCTTCCGATCTCTAGCACTAGCATAGAGTGCGTAGCT
WS_Rev_Index_034	CAAGCAGAAGACGGCATACGAGATCTGACATGCAGTGACTGGAGTTCAGACGTGTGCTCTTCCGATCTCTAGCACTAGCATAGAGTGCGTAGCT
WS_Rev_Index_035	CAAGCAGAAGACGGCATACGAGATGTAGCAGATCGTGACTGGAGTTCAGACGTGTGCTCTTCCGATCTCTAGCACTAGCATAGAGTGCGTAGCT
WS_Rev_Index_036	CAAGCAGAAGACGGCATACGAGATTCACTATGCGGTGACTGGAGTTCAGACGTGTGCTCTTCCGATCTCTAGCACTAGCATAGAGTGCGTAGCT
WS_Rev_Index_037	CAAGCAGAAGACGGCATACGAGATACTCGATACGGTGACTGGAGTTCAGACGTGTGCTCTTCCGATCTCTAGCACTAGCATAGAGTGCGTAGCT
WS_Rev_Index_038	CAAGCAGAAGACGGCATACGAGATCGCATGATCAGTGACTGGAGTTCAGACGTGTGCTCTTCCGATCTCTAGCACTAGCATAGAGTGCGTAGCT
WS_Rev_Index_039	CAAGCAGAAGACGGCATACGAGATGCAGATCACTGTGACTGGAGTTCAGACGTGTGCTCTTCCGATCTCTAGCACTAGCATAGAGTGCGTAGCT
WS_Rev_Index_040	CAAGCAGAAGACGGCATACGAGATTCGACTAGTGGTGACTGGAGTTCAGACGTGTGCTCTTCCGATCTCTAGCACTAGCATAGAGTGCGTAGCT
WS_Rev_Index_041	CAAGCAGAAGACGGCATACGAGATATCAGCGATGGTGACTGGAGTTCAGACGTGTGCTCTTCCGATCTCTAGCACTAGCATAGAGTGCGTAGCT
WS_Rev_Index_042	CAAGCAGAAGACGGCATACGAGATCTGTATGAGCGTGACTGGAGTTCAGACGTGTGCTCTTCCGATCTCTAGCACTAGCATAGAGTGCGTAGCT
WS_Rev_Index_043	CAAGCAGAAGACGGCATACGAGATGTGACTGTCAGTGACTGGAGTTCAGACGTGTGCTCTTCCGATCTCTAGCACTAGCATAGAGTGCGTAGCT
WS_Rev_Index_044	CAAGCAGAAGACGGCATACGAGATTACGCTGCATGTGACTGGAGTTCAGACGTGTGCTCTTCCGATCTCTAGCACTAGCATAGAGTGCGTAGCT
WS_Rev_Index_045	CAAGCAGAAGACGGCATACGAGATAGCTGATGCAGTGACTGGAGTTCAGACGTGTGCTCTTCCGATCTCTAGCACTAGCATAGAGTGCGTAGCT
WS_Rev_Index_046	CAAGCAGAAGACGGCATACGAGATCTATGCACTGGTGACTGGAGTTCAGACGTGTGCTCTTCCGATCTCTAGCACTAGCATAGAGTGCGTAGCT
WS_Rev_Index_047	CAAGCAGAAGACGGCATACGAGATGCTCATGTCAGTGACTGGAGTTCAGACGTGTGCTCTTCCGATCTCTAGCACTAGCATAGAGTGCGTAGCT
WS_Rev_Index_048	CAAGCAGAAGACGGCATACGAGATTAGCGATCTGGTGACTGGAGTTCAGACGTGTGCTCTTCCGATCTCTAGCACTAGCATAGAGTGCGTAGCT
WS_Rev_Index_049	CAAGCAGAAGACGGCATACGAGATACGTACTGCTGTGACTGGAGTTCAGACGTGTGCTCTTCCGATCTCTAGCACTAGCATAGAGTGCGTAGCT
WS_Rev_Index_050	CAAGCAGAAGACGGCATACGAGATCATAGCATCGGTGACTGGAGTTCAGACGTGTGCTCTTCCGATCTCTAGCACTAGCATAGAGTGCGTAGCT
